# Predictors of extinction risk in large tropical forest mammals: from global to local

**DOI:** 10.1101/2025.08.21.669653

**Authors:** Simon D. Schowanek, Douglas Sheil, Lydia Beaudrot, Pierre Dupont, Santiago Espinosa, Vittoria Estienne, Julia E. Fa, Jonas Geldmann, Patrick A. Jansen, Steig E. Johnson, Francesco Rovero, Fernanda Santos, Asunción Semper-Pascual, Andrea Fernanda Vallejo Vargas, Jorge A. Ahumada, Emmanuel Akampurira, Rajan Amin, Robert Bitariho, Adeline Fayolle, Davy Fonteyn, Ilaria Greco, Marcela Guimarães Moreira Lima, Matthew Scott Luskin, David Kenfack, Emanuel H. Martin, Eustrate Uzabaho, Cédric Vermeulen, Richard Bischof

## Abstract

Studies can only guide conservation if their findings are informative at the scales at which practitioners and policymakers operate. Yet, it is rarely tested whether large-scale studies reach similar conclusions to the smaller-scale studies on which conservation traditionally relies. We examine whether predictors of extinction risk are consistent across global, regional, and local scales, for 210 tropical forest mammal species (≥ 1 kg) that existed during the last 130,000 years, in 64 tropical forests, across three biogeographical realms. We found consistent predictors of extinction risk (body mass, generation length, diet, brain volume and scansoriality) when analyses differed only in their spatial resolution. However, predictors differed when analyses also varied in their temporal extent. Macroecological findings about extinction risk can, thus, inform conservation at smaller scales, but they risk misidentifying threatened species if differences in temporal extent are not recognised.
