## Supplementary material for "Predictors of extinction risk in large tropical forest mammals: from global to local": SI_Data_2_excluded_species.csv

Binomial	Extant_Extinct	Justification
Acinonyx_jubatus	Extant	The species is associated with open areas, rather than dense tropical forests.
Aepyceros_melampus	Extant	The species is associated with open areas, rather than dense tropical forests.
Aeromys_tephromelas	Extant	The species belongs to a genus that is arboreal and is therefore unlikley to show up consistely on ground level camera traps.
Aeromys_thomasi	Extant	The species belongs to a genus that is arboreal and is therefore unlikley to show up consistely on ground level camera traps.
Agalmaceros_blicki	Extinct	species of the Andes mountains, not of tropical rainforest
Alcelaphus_buselaphus	Extant	The species has a primarily grazing diet. It, is therefore unlikely to be prevalent in dense tropical forests where grasses are rare.
Allochrocebus_lhoesti	Extant	The species is arboreal and unlikley to show up consistely on ground level camera traps.
Allochrocebus_preussi	Extant	The species is arboreal and unlikley to show up consistely on ground level camera traps.
Allochrocebus_solatus	Extant	The species is arboreal and unlikley to show up consistely on ground level camera traps.
Alouatta_arctoidea	Extant	The species belongs to a genus that is arboreal and is therefore unlikley to show up consistely on ground level camera traps.
Alouatta_belzebul	Extant	The species belongs to a genus that is arboreal and is therefore unlikley to show up consistely on ground level camera traps.
Alouatta_caraya	Extant	The species belongs to a genus that is arboreal and is therefore unlikley to show up consistely on ground level camera traps.
Alouatta_discolor	Extant	The species belongs to a genus that is arboreal and is therefore unlikley to show up consistely on ground level camera traps.
Alouatta_macconnelli	Extant	The species belongs to a genus that is arboreal and is therefore unlikley to show up consistely on ground level camera traps.
Alouatta_nigerrima	Extant	The species belongs to a genus that is arboreal and is therefore unlikley to show up consistely on ground level camera traps.
Alouatta_palliata	Extant	The species belongs to a genus that is arboreal and is therefore unlikley to show up consistely on ground level camera traps.
Alouatta_sara	Extant	The species belongs to a genus that is arboreal and is therefore unlikley to show up consistely on ground level camera traps.
Alouatta_seniculus	Extant	The species range has not been mapped by IUNC
Antidorcas_bondi	Extinct	The species has a primarily grazing diet. It, is therefore unlikely to be prevalent in dense tropical forests where grasses are rare.
Aonyx_capensis	Extant	The species is aquatic and unlikley to show up consistely on ground level camera traps.
Aonyx_cinereus	Extant	The species is aquatic and unlikley to show up consistely on ground level camera traps.
Aonyx_congicus	Extant	The species is aquatic and unlikley to show up consistely on ground level camera traps.
Aotus_nigriceps	Extant	The species belongs to a genus that is arboreal and is therefore unlikley to show up consistely on ground level camera traps.
Arctictis_binturong	Extant	The species belongs to a genus that is arboreal and is therefore unlikley to show up consistely on ground level camera traps.
Arctogalidia_trivirgata	Extant	The species belongs to a genus that is arboreal and is therefore unlikley to show up consistely on ground level camera traps.
Ateles_belzebuth	Extant	The species belongs to a genus that is arboreal and is therefore unlikley to show up consistely on ground level camera traps.
Ateles_chamek	Extant	The species belongs to a genus that is arboreal and is therefore unlikley to show up consistely on ground level camera traps.
Ateles_fusciceps	Extant	The species belongs to a genus that is arboreal and is therefore unlikley to show up consistely on ground level camera traps.
Ateles_geoffroyi	Extant	The species belongs to a genus that is arboreal and is therefore unlikley to show up consistely on ground level camera traps.
Ateles_hybridus	Extant	The species belongs to a genus that is arboreal and is therefore unlikley to show up consistely on ground level camera traps.
Ateles_marginatus	Extant	The species belongs to a genus that is arboreal and is therefore unlikley to show up consistely on ground level camera traps.
Ateles_paniscus	Extant	The species belongs to a genus that is arboreal and is therefore unlikley to show up consistely on ground level camera traps.
Bassaricyon_alleni	Extant	The species belongs to a genus that is arboreal and is therefore unlikley to show up consistely on ground level camera traps.
Bassaricyon_gabbii	Extant	The species belongs to a genus that is arboreal and is therefore unlikley to show up consistely on ground level camera traps.
Bassaricyon_medius	Extant	The species belongs to a genus that is arboreal and is therefore unlikley to show up consistely on ground level camera traps.
Bassaricyon_neblina	Extant	The species belongs to a genus that is arboreal and is therefore unlikley to show up consistely on ground level camera traps.
Bos_gaurus	Extant	The species has a primarily grazing diet. It, is therefore unlikely to be prevalent in dense tropical forests where grasses are rare.
Bos_javanicus	Extant	The species has a primarily grazing diet. It, is therefore unlikely to be prevalent in dense tropical forests where grasses are rare.
Bradypus_tridactylus	Extant	The species belongs to a genus that is arboreal and is therefore unlikley to show up consistely on ground level camera traps.
Bradypus_variegatus	Extant	The species belongs to a genus that is arboreal and is therefore unlikley to show up consistely on ground level camera traps.
Bubalus_arnee	Extant	The species has a primarily grazing diet. It, is therefore unlikely to be prevalent in dense tropical forests where grasses are rare.
Cacajao_calvus	Extant	The species belongs to a genus that is arboreal and is therefore unlikley to show up consistely on ground level camera traps.
Caipora_bambuiorum	Extinct	The species is arboreal and unlikley to show up consistely on ground level camera traps.
Callicebus_lucifer	Extant	The species belongs to a genus that is arboreal and is therefore unlikley to show up consistely on ground level camera traps.
Callicebus_lugens	Extant	The species belongs to a genus that is arboreal and is therefore unlikley to show up consistely on ground level camera traps.
Callicebus_purinus	Extant	The species belongs to a genus that is arboreal and is therefore unlikley to show up consistely on ground level camera traps.
Callicebus_regulus	Extant	The species belongs to a genus that is arboreal and is therefore unlikley to show up consistely on ground level camera traps.
Callicebus_torquatus	Extant	The species belongs to a genus that is arboreal and is therefore unlikley to show up consistely on ground level camera traps.
Canis_aureus	Extant	The species is associated with open areas, rather than dense tropical forests.
Canis_dirus	Extinct	present in the vicinity of sites, but open area species
Canis_mesomelas	Extant	The species is associated with open areas, rather than dense tropical forests.
Catagonus_stenocephalus	Extinct	Likely a species of arid, open environments
Catonyx_cuvieri	Extinct	The species has a primarily grazing diet. It, is therefore unlikely to be prevalent in dense tropical forests where grasses are rare.
Cavia_tschudii	Extant	The species is associated with open areas, rather than dense tropical forests.
Cebus_albifrons	Extant	The species belongs to a genus that is arboreal and is therefore unlikley to show up consistely on ground level camera traps.
Cebus_capucinus	Extant	The species range has not been mapped by IUNC
Cebus_kaapori	Extant	The species belongs to a genus that is arboreal and is therefore unlikley to show up consistely on ground level camera traps.
Cebus_versicolor	Extant	The species range has not been mapped by IUNC
Cercocebus_agilis	Extant	The species belongs to a genus that is arboreal and is therefore unlikley to show up consistely on ground level camera traps.
Cercocebus_sanjei	Extant	The species belongs to a genus that is arboreal and is therefore unlikley to show up consistely on ground level camera traps.
Cercocebus_torquatus	Extant	The species belongs to a genus that is arboreal and is therefore unlikley to show up consistely on ground level camera traps.
Cercopithecus_ascanius	Extant	The species belongs to a genus that is arboreal and is therefore unlikley to show up consistely on ground level camera traps.
Cercopithecus_cephus	Extant	The species belongs to a genus that is arboreal and is therefore unlikley to show up consistely on ground level camera traps.
Cercopithecus_denti	Extant	The species belongs to a genus that is arboreal and is therefore unlikley to show up consistely on ground level camera traps.
Cercopithecus_erythrotis	Extant	The species belongs to a genus that is arboreal and is therefore unlikley to show up consistely on ground level camera traps.
Cercopithecus_hamlyni	Extant	The species belongs to a genus that is arboreal and is therefore unlikley to show up consistely on ground level camera traps.
Cercopithecus_mitis	Extant	The species belongs to a genus that is arboreal and is therefore unlikley to show up consistely on ground level camera traps.
Cercopithecus_mona	Extant	The species belongs to a genus that is arboreal and is therefore unlikley to show up consistely on ground level camera traps.
Cercopithecus_neglectus	Extant	The species belongs to a genus that is arboreal and is therefore unlikley to show up consistely on ground level camera traps.
Cercopithecus_nictitans	Extant	The species belongs to a genus that is arboreal and is therefore unlikley to show up consistely on ground level camera traps.
Cercopithecus_sclateri	Extant	The species belongs to a genus that is arboreal and is therefore unlikley to show up consistely on ground level camera traps.
Chiropotes_albinasus	Extant	The species belongs to a genus that is arboreal and is therefore unlikley to show up consistely on ground level camera traps.
Chiropotes_chiropotes	Extant	The species belongs to a genus that is arboreal and is therefore unlikley to show up consistely on ground level camera traps.
Chiropotes_satanas	Extant	The species belongs to a genus that is arboreal and is therefore unlikley to show up consistely on ground level camera traps.
Chiropotes_utahickae	Extant	The species belongs to a genus that is arboreal and is therefore unlikley to show up consistely on ground level camera traps.
Chlorocebus_pygerythrus	Extant	The species is associated with open areas, rather than dense tropical forests.
Choloepus_didactylus	Extant	The species belongs to a genus that is arboreal and is therefore unlikley to show up consistely on ground level camera traps.
Choloepus_hoffmanni	Extant	The species belongs to a genus that is arboreal and is therefore unlikley to show up consistely on ground level camera traps.
Coendou_bicolor	Extant	The species belongs to a genus that is arboreal and is therefore unlikley to show up consistely on ground level camera traps.
Coendou_melanurus	Extant	The species belongs to a genus that is arboreal and is therefore unlikley to show up consistely on ground level camera traps.
Coendou_mexicanus	Extant	The species belongs to a genus that is arboreal and is therefore unlikley to show up consistely on ground level camera traps.
Coendou_nycthemera	Extant	The species belongs to a genus that is arboreal and is therefore unlikley to show up consistely on ground level camera traps.
Coendou_prehensilis	Extant	The species belongs to a genus that is arboreal and is therefore unlikley to show up consistely on ground level camera traps.
Coendou_quichua	Extant	The species belongs to a genus that is arboreal and is therefore unlikley to show up consistely on ground level camera traps.
Colobus_angolensis	Extant	The species belongs to a genus that is arboreal and is therefore unlikley to show up consistely on ground level camera traps.
Colobus_guereza	Extant	The species belongs to a genus that is arboreal and is therefore unlikley to show up consistely on ground level camera traps.
Colobus_satanas	Extant	The species belongs to a genus that is arboreal and is therefore unlikley to show up consistely on ground level camera traps.
Connochaetes_taurinus	Extant	The species has a primarily grazing diet. It, is therefore unlikely to be prevalent in dense tropical forests where grasses are rare.
Crocuta_crocuta	Extant	The species is associated with open areas, rather than dense tropical forests.
Cuvieronius_hyodon	Extinct	Excluded based on the location of fossil records in the Andes and the ecology of the species which does not indicate any specialisation towards forest ecosystems
Damaliscus_hypsodon	Extinct	The species has a primarily grazing diet. It, is therefore unlikely to be prevalent in dense tropical forests where grasses are rare.
Damaliscus_lunatus	Extant	The species has a primarily grazing diet. It, is therefore unlikely to be prevalent in dense tropical forests where grasses are rare.
Damaliscus_niro	Extinct	The species has a primarily grazing diet. It, is therefore unlikely to be prevalent in dense tropical forests where grasses are rare.
Dendrohyrax_arboreus	Extant	The species belongs to a genus that is arboreal and is therefore unlikley to show up consistely on ground level camera traps.
Dendrohyrax_dorsalis	Extant	The species belongs to a genus that is arboreal and is therefore unlikley to show up consistely on ground level camera traps.
Dendrohyrax_validus	Extant	The species belongs to a genus that is arboreal and is therefore unlikley to show up consistely on ground level camera traps.
Diabolotherium_nordenskioldi	Extinct	I am not sure whether to include this species, because its ecology is not wel described. I have decided to exclude it on the grounds that it occurs seems to occur at high elevant. I cannot think of other herbivores that occur in high, mountainous regions as well as tropical rainforest. The only species that I can think of are leopards, but I feel this is easier for them as they do not depend on t…
Diceros_bicornis	Extant	The species is associated with open areas, rather than dense tropical forests.
Equus_ferus	Extant	The species has a primarily grazing diet. It, is therefore unlikely to be prevalent in dense tropical forests where grasses are rare.
Equus_quagga	Extant	The species has a primarily grazing diet. It, is therefore unlikely to be prevalent in dense tropical forests where grasses are rare.
Eremotherium_laurillardi	Extinct	The species is a generalist, but it seems to prefer savanna areas with grasses.
Felis_silvestris	Extant	The species is associated with open areas, rather than dense tropical forests.
Galeopterus_variegatus	Extant	The species belongs to a genus that is arboreal and is therefore unlikley to show up consistely on ground level camera traps.
Genetta_angolensis	Extant	The species belongs to a genus that is arboreal and is therefore unlikley to show up consistely on ground level camera traps.
Genetta_cristata	Extant	The species belongs to a genus that is arboreal and is therefore unlikley to show up consistely on ground level camera traps.
Genetta_genetta	Extant	The species belongs to a genus that is arboreal and is therefore unlikley to show up consistely on ground level camera traps.
Genetta_maculata	Extant	The species belongs to a genus that is arboreal and is therefore unlikley to show up consistely on ground level camera traps.
Genetta_servalina	Extant	The species belongs to a genus that is arboreal and is therefore unlikley to show up consistely on ground level camera traps.
Genetta_thierryi	Extant	The species belongs to a genus that is arboreal and is therefore unlikley to show up consistely on ground level camera traps.
Genetta_victoriae	Extant	The species belongs to a genus that is arboreal and is therefore unlikley to show up consistely on ground level camera traps.
Giraffa_camelopardalis	Extant	The species is associated with open areas, rather than dense tropical forests.
Glossotherium_robustum	Extinct	The species has a primarily grazing diet. It, is therefore unlikely to be prevalent in dense tropical forests where grasses are rare.
Glyptodon_clavipes	Extinct	The species has a primarily grazing diet. It, is therefore unlikely to be prevalent in dense tropical forests where grasses are rare.
Glyptotherium_cylindricum	Extinct	The species has a primarily grazing diet. It, is therefore unlikely to be prevalent in dense tropical forests where grasses are rare.
Hemiauchenia_paradoxa	Extinct	No indication that it lived closed tropical, forests.
Herpestes_ichneumon	Extant	The species is associated with open areas, rather than dense tropical forests.
Heterohyrax_brucei	Extant	The species is associated with open areas, rather than dense tropical forests.
Hippidion_devillei	Extinct	Because it was likely a species tied to open ecosystems (woodland savanna)
Hippidion_principale	Extinct	The seems to have lived in wooded areas, but the habitat described by Morosi and Ubilla (2019) does not describe the type of dense forest found in the TEAMs sites. The species was also sympatric with grazers. So it likely had more of a savanna / mosaic disitribution
Hippocamelus_antisensis	Extant	The species is associated with open areas, rather than dense tropical forests.
Hippopotamus_amphibius	Extant	The species has a primarily grazing diet. It, is therefore unlikely to be prevalent in dense tropical forests where grasses are rare.
Hippotragus_equinus	Extant	The species has a primarily grazing diet. It, is therefore unlikely to be prevalent in dense tropical forests where grasses are rare.
Hippotragus_niger	Extant	The species has a primarily grazing diet. It, is therefore unlikely to be prevalent in dense tropical forests where grasses are rare.
Holmesina_occidentalis	Extinct	The species has a primarily grazing diet. It, is therefore unlikely to be prevalent in dense tropical forests where grasses are rare.
Holmesina_paulacoutoi	Extinct	This species seems to be a generalist associated and open habitats rather than forests
Hoplophorus_euphractus	Extinct	The species has a primarily grazing diet. It, is therefore unlikely to be prevalent in dense tropical forests where grasses are rare.
Hydrictis_maculicollis	Extant	The species is aquatic and unlikley to show up consistely on ground level camera traps.
Hydrochoerus_hydrochaeris	Extant	The species has a primarily grazing diet. It, is therefore unlikely to be prevalent in dense tropical forests where grasses are rare.
Hydrochoerus_isthmius	Extant	The species has a primarily grazing diet. It, is therefore unlikely to be prevalent in dense tropical forests where grasses are rare.
Hylobates_agilis	Extant	The species belongs to a genus that is arboreal and is therefore unlikley to show up consistely on ground level camera traps.
Hylobates_lar	Extant	The species belongs to a genus that is arboreal and is therefore unlikley to show up consistely on ground level camera traps.
Hylobates_muelleri	Extant	The species belongs to a genus that is arboreal and is therefore unlikley to show up consistely on ground level camera traps.
Hystrix_cristata	Extant	The species is associated with open areas, rather than dense tropical forests.
Ictonyx_striatus	Extant	The species is associated with open areas, rather than dense tropical forests.
Kobus_ellipsiprymnus	Extant	The species has a primarily grazing diet. It, is therefore unlikely to be prevalent in dense tropical forests where grasses are rare.
Kobus_kob	Extant	The species has a primarily grazing diet. It, is therefore unlikely to be prevalent in dense tropical forests where grasses are rare.
Kobus_vardonii	Extant	The species has a primarily grazing diet. It, is therefore unlikely to be prevalent in dense tropical forests where grasses are rare.
Kolpochoerus_majus	Extinct	The species has a primarily grazing diet. It, is therefore unlikely to be prevalent in dense tropical forests where grasses are rare.
Lagidium_viscacia	Extant	The species is associated with open areas, rather than dense tropical forests.
Lagostomus_crassus	Extinct	Excluded on the fact that the genus seems to be associated with open environmentn and, fossil evidence does not support presence in our site.
Lagothrix_cana	Extant	The species belongs to a genus that is arboreal and is therefore unlikley to show up consistely on ground level camera traps.
Lagothrix_lagotricha	Extant	The species belongs to a genus that is arboreal and is therefore unlikley to show up consistely on ground level camera traps.
Lagothrix_lugens	Extant	The species belongs to a genus that is arboreal and is therefore unlikley to show up consistely on ground level camera traps.
Lagothrix_poeppigii	Extant	The species belongs to a genus that is arboreal and is therefore unlikley to show up consistely on ground level camera traps.
Leopardus_colocolo	Extant	The species is associated with open areas, rather than dense tropical forests.
Leopardus_jacobita	Extant	The species is associated with open areas, rather than dense tropical forests.
Lepus_victoriae	Extant	The species is associated with open areas, rather than dense tropical forests.
Lontra_longicaudis	Extant	The species is aquatic and unlikley to show up consistely on ground level camera traps.
Lophocebus_albigena	Extant	The species belongs to a genus that is arboreal and is therefore unlikley to show up consistely on ground level camera traps.
Lutra_lutra	Extant	The species is aquatic and unlikley to show up consistely on ground level camera traps.
Lutra_sumatrana	Extant	The species is aquatic and unlikley to show up consistely on ground level camera traps.
Lutrogale_perspicillata	Extant	The species is aquatic and unlikley to show up consistely on ground level camera traps.
Lycaon_pictus	Extant	The species is associated with open areas, rather than dense tropical forests.
Madoqua_kirkii	Extant	The species is associated with open areas, rather than dense tropical forests.
Mammuthus_columbi	Extinct	The species has a primarily grazing diet. It, is therefore unlikely to be prevalent in dense tropical forests where grasses are rare.
Manis_javanica	Extant	The species is arboreal and unlikley to show up consistely on ground level camera traps.
Martes_flavigula	Extant	The species is arboreal and unlikley to show up consistely on ground level camera traps.
Megatherium_americanum	Extinct	The species is not that generally lived in the tropics, and it likely did not live in closed forests.
Metridiochoerus_compactus	Extinct	The species has a primarily grazing diet. It, is therefore unlikely to be prevalent in dense tropical forests where grasses are rare.
Miopithecus_ogouensis	Extant	The species belongs to a genus that is arboreal and is therefore unlikley to show up consistely on ground level camera traps.
Mixotoxodon_larensis	Extinct	The species has a primarily grazing diet. It, is therefore unlikely to be prevalent in dense tropical forests where grasses are rare.
Morenelaphus_brachyceros	Extinct	The species has a primarily grazing diet. It, is therefore unlikely to be prevalent in dense tropical forests where grasses are rare.
Morenelaphus_lujanensis	Extinct	The species has a primarily grazing diet. It, is therefore unlikely to be prevalent in dense tropical forests where grasses are rare.
Mungos_mungo	Extant	The species is associated with open areas, rather than dense tropical forests.
Nandinia_binotata	Extant	The species belongs to a genus that is arboreal and is therefore unlikley to show up consistely on ground level camera traps.
Neochoerus_aesopi	Extinct	The species has a primarily grazing diet. It, is therefore unlikely to be prevalent in dense tropical forests where grasses are rare.
Neolicaphrium_recens	Extinct	Species has been excluded on the grounds that it was likely living in woodland savanna, rather than closed forest.
Neuryurus_trabeculatus	Extinct	The species has a primarily grazing diet. It, is therefore unlikely to be prevalent in dense tropical forests where grasses are rare.
Nomascus_leucogenys	Extant	The species belongs to a genus that is arboreal and is therefore unlikley to show up consistely on ground level camera traps.
Nomascus_siki	Extant	The species belongs to a genus that is arboreal and is therefore unlikley to show up consistely on ground level camera traps.
Notiomastodon_platensis	Extinct	The species has a primarily grazing diet. It, is therefore unlikely to be prevalent in dense tropical forests where grasses are rare.
Nycticebus_bengalensis	Extant	The species belongs to a genus that is arboreal and is therefore unlikley to show up consistely on ground level camera traps.
Oreotragus_oreotragus	Extant	The species is associated with open areas, rather than dense tropical forests.
Otocyon_megalotis	Extant	The species is associated with open areas, rather than dense tropical forests.
Otolemur_crassicaudatus	Extant	The species belongs to a genus that is arboreal and is therefore unlikley to show up consistely on ground level camera traps.
Ourebia_ourebi	Extant	The species has a primarily grazing diet. It, is therefore unlikely to be prevalent in dense tropical forests where grasses are rare.
Pachyarmatherium_brasiliense	Extinct	Nothing about the species indicates it is a species that inhabited close forests.
Palaeolama_major	Extinct	Excluded, because it isn't a species of tropical forests.
Pampatherium_humboldti	Extinct	The species has a primarily grazing diet. It, is therefore unlikely to be prevalent in dense tropical forests where grasses are rare.
Panthera_leo	Extant	The species is associated with open areas, rather than dense tropical forests.
Paraceros_fragilis	Extinct	Nothing about the species indicates it is a forest species, and it was not found close to tropical forests.
Paradoxurus_hermaphroditus	Extant	The species belongs to a genus that is arboreal and is therefore unlikley to show up consistely on ground level camera traps.
Perodicticus_edwardsi	Extant	The species belongs to a genus that is arboreal and is therefore unlikley to show up consistely on ground level camera traps.
Perodicticus_ibeanus	Extant	The species belongs to a genus that is arboreal and is therefore unlikley to show up consistely on ground level camera traps.
Petaurista_petaurista	Extant	The species belongs to a genus that is arboreal and is therefore unlikley to show up consistely on ground level camera traps.
Petaurista_philippensis	Extant	The species belongs to a genus that is arboreal and is therefore unlikley to show up consistely on ground level camera traps.
Phacochoerus_africanus	Extant	The species has a primarily grazing diet. It, is therefore unlikely to be prevalent in dense tropical forests where grasses are rare.
Phataginus_tetradactyla	Extant	The species is arboreal and unlikley to show up consistely on ground level camera traps.
Piliocolobus_gordonorum	Extant	The species belongs to a genus that is arboreal and is therefore unlikley to show up consistely on ground level camera traps.
Piliocolobus_oustaleti	Extant	The species belongs to a genus that is arboreal and is therefore unlikley to show up consistely on ground level camera traps.
Piliocolobus_preussi	Extant	The species belongs to a genus that is arboreal and is therefore unlikley to show up consistely on ground level camera traps.
Piliocolobus_tephrosceles	Extant	The species belongs to a genus that is arboreal and is therefore unlikley to show up consistely on ground level camera traps.
Pithecia_aequatorialis	Extant	The species belongs to a genus that is arboreal and is therefore unlikley to show up consistely on ground level camera traps.
Pithecia_albicans	Extant	The species belongs to a genus that is arboreal and is therefore unlikley to show up consistely on ground level camera traps.
Pithecia_pithecia	Extant	The species belongs to a genus that is arboreal and is therefore unlikley to show up consistely on ground level camera traps.
Pongo_abelii	Extant	The species belongs to a genus that is arboreal and is therefore unlikley to show up consistely on ground level camera traps.
Pongo_pygmaeus	Extant	The species belongs to a genus that is arboreal and is therefore unlikley to show up consistely on ground level camera traps.
Potos_flavus	Extant	The species belongs to a genus that is arboreal and is therefore unlikley to show up consistely on ground level camera traps.
Presbytis_chrysomelas	Extant	The species belongs to a genus that is arboreal and is therefore unlikley to show up consistely on ground level camera traps.
Presbytis_femoralis	Extant	The species belongs to a genus that is arboreal and is therefore unlikley to show up consistely on ground level camera traps.
Presbytis_hosei	Extant	The species belongs to a genus that is arboreal and is therefore unlikley to show up consistely on ground level camera traps.
Presbytis_melalophos	Extant	The species belongs to a genus that is arboreal and is therefore unlikley to show up consistely on ground level camera traps.
Presbytis_rubicunda	Extant	The species belongs to a genus that is arboreal and is therefore unlikley to show up consistely on ground level camera traps.
Presbytis_siamensis	Extant	The species belongs to a genus that is arboreal and is therefore unlikley to show up consistely on ground level camera traps.
Presbytis_thomasi	Extant	The species belongs to a genus that is arboreal and is therefore unlikley to show up consistely on ground level camera traps.
Procavia_capensis	Extant	The species is associated with open areas, rather than dense tropical forests.
Proteles_cristata	Extant	The species is associated with open areas, rather than dense tropical forests.
Protocyon_troglodytes	Extinct	Excluded, open area species
Pteronura_brasiliensis	Extant	The species is aquatic and unlikley to show up consistely on ground level camera traps.
Pygathrix_nemaeus	Extant	The species belongs to a genus that is arboreal and is therefore unlikley to show up consistely on ground level camera traps.
Raphicerus_campestris	Extant	The species is associated with open areas, rather than dense tropical forests.
Raphicerus_sharpei	Extant	The species is associated with open areas, rather than dense tropical forests.
Ratufa_affinis	Extant	The species belongs to a genus that is arboreal and is therefore unlikley to show up consistely on ground level camera traps.
Ratufa_bicolor	Extant	The species belongs to a genus that is arboreal and is therefore unlikley to show up consistely on ground level camera traps.
Redunca_arundinum	Extant	The species has a primarily grazing diet. It, is therefore unlikely to be prevalent in dense tropical forests where grasses are rare.
Redunca_redunca	Extant	The species has a primarily grazing diet. It, is therefore unlikely to be prevalent in dense tropical forests where grasses are rare.
Rheithrosciurus_macrotis	Extant	The species belongs to a genus that is arboreal and is therefore unlikley to show up consistely on ground level camera traps.
Rusingoryx_atopocranion	Extinct	The species has a primarily grazing diet. It, is therefore unlikely to be prevalent in dense tropical forests where grasses are rare.
Saimiri_ustus	Extant	The species belongs to a genus that is arboreal and is therefore unlikley to show up consistely on ground level camera traps.
Sapajus_apella	Extant	The species is arboreal and unlikley to show up consistely on ground level camera traps.
Sapajus_cay	Extant	The species is arboreal and unlikley to show up consistely on ground level camera traps.
Sapajus_libidinosus	Extant	The species is arboreal and unlikley to show up consistely on ground level camera traps.
Sapajus_macrocephalus	Extant	The species is arboreal and unlikley to show up consistely on ground level camera traps.
Scelidodon_chiliensis	Extinct	Excluded based on the ecology species it has been found with, which tend to be species of open areas
Sciurus_flammifer	Extant	The species belongs to a genus that is arboreal and is therefore unlikley to show up consistely on ground level camera traps.
Smutsia_temminckii	Extant	The species is associated with open areas, rather than dense tropical forests.
Symphalangus_syndactylus	Extant	The species belongs to a genus that is arboreal and is therefore unlikley to show up consistely on ground level camera traps.
Toxodon_platensis	Extinct	The centrepoint of the distribution appears to be near Buenos Aires, far from where our sites are located. Moreover, the species appears to be a mixed feeder, often strongly dependent on grasses, which does not make likely that this is a strong forest specialist.
Trachypithecus_cristatus	Extant	The species belongs to a genus that is arboreal and is therefore unlikley to show up consistely on ground level camera traps.
Trachypithecus_hatinhensis	Extant	The species belongs to a genus that is arboreal and is therefore unlikley to show up consistely on ground level camera traps.
Trachypithecus_laotum	Extant	The species belongs to a genus that is arboreal and is therefore unlikley to show up consistely on ground level camera traps.
Trachypithecus_obscurus	Extant	The species belongs to a genus that is arboreal and is therefore unlikley to show up consistely on ground level camera traps.
Trachypithecus_phayrei	Extant	The species belongs to a genus that is arboreal and is therefore unlikley to show up consistely on ground level camera traps.
Tragelaphus_derbianus	Extant	The species is associated with open areas, rather than dense tropical forests.
Tragelaphus_imberbis	Extant	The species is associated with open areas, rather than dense tropical forests.
Tragelaphus_oryx	Extant	The species is associated with open areas, rather than dense tropical forests.
Tragelaphus_strepsiceros	Extant	The species is associated with open areas, rather than dense tropical forests.
Trigonodops_lopesi	Extinct	The species has a primarily grazing diet. It, is therefore unlikely to be prevalent in dense tropical forests where grasses are rare.
Vicugna_vicugna	Extant	The species has a primarily grazing diet. It, is therefore unlikely to be prevalent in dense tropical forests where grasses are rare.
Xenorhinotherium_bahiense	Extinct	The species has a primarily grazing diet. It, is therefore unlikely to be prevalent in dense tropical forests where grasses are rare.
