## Supplementary material for "Predictors of extinction risk in large tropical forest mammals: from global to local": SI_Data_3_range_inconsistencies.csv

Polygon.ID	Binomial	Predicted.By.PN	Predicted.By.Regional	Observed.at.Site	Notes
Africa_122	Cricetomys_gambianus	0	0	1	Since PHYLACINE was created IUCN has split Cricetomys gambianus into two species. The species now called Cricetomys gambianus (the Northern Giant Poched Rat) occurs in Western Africa and north of our study sites. The species in our dataset is now considered Cricetomys ansorgei, ocurring in Central and Eastern Africa. We follow PHYLACINE taxonomy and change the species status to regionally present…
Africa_123	Cricetomys_gambianus	0	0	1	Since PHYLACINE was created IUCN has split Cricetomys gambianus into two species. The species now called Cricetomys gambianus (the Northern Giant Poched Rat) occurs in Western Africa and north of our study sites. The species in our dataset is now considered Cricetomys ansorgei, ocurring in Central and Eastern Africa. We follow PHYLACINE taxonomy and change the species status to regionally present…
Africa_124	Cricetomys_gambianus	0	0	1	Since PHYLACINE was created IUCN has split Cricetomys gambianus into two species. The species now called Cricetomys gambianus (the Northern Giant Poched Rat) occurs in Western Africa and north of our study sites. The species in our dataset is now considered Cricetomys ansorgei, ocurring in Central and Eastern Africa. We follow PHYLACINE taxonomy and change the species status to regionally present…
Africa_125	Cricetomys_gambianus	0	1	1	Since PHYLACINE was created IUCN has split Cricetomys gambianus into two species. The species now called Cricetomys gambianus (the Northern Giant Poched Rat) occurs in Western Africa and north of our study sites. The species in our dataset is now considered Cricetomys ansorgei, ocurring in Central and Eastern Africa. We follow PHYLACINE taxonomy and change the species status to regionally present…
Africa_126	Cricetomys_gambianus	0	0	1	Since PHYLACINE was created IUCN has split Cricetomys gambianus into two species. The species now called Cricetomys gambianus (the Northern Giant Poched Rat) occurs in Western Africa and north of our study sites. The species in our dataset is now considered Cricetomys ansorgei, ocurring in Central and Eastern Africa. We follow PHYLACINE taxonomy and change the species status to regionally present…
Asia_134	Mydaus_javanensis	0	0	1	The species is observed locally, but IUCN (and PHYLACINE) range maps do no appear to reflect its true distribution. We treat it as present and predicted by the PN and the IUCN ranges.
Asia_136	Muntiacus_muntjak	0	0	1	This is a taxonomic issue. This exact species is observed in the surrounding countries, but this park is just outside of its predicted range. Instead, there is another locally present Muntiacus species. There are few (visible) functional differences between muntiacus species so for convenience sake we assume this identification was correct.
South_America_1	Cabassous_centralis	0	1	1	The species was not predicted by PHYLACINE because it was observed outside the predicted IUCN ranges. The known range is closeby. It was predicted by the regional species list because it occurs in the 'region'. We treat it as if it was predicted by PHYLACINE and IUCN.
South_America_1	Procyon_cancrivorus	0	1	1	PHYLACINE predicts the species is absent. The IUCN range does not overlap with the park but it suggest the species is present in the region. The species is observed locally and there is no possible taxonomic confusion. We assume the species was predicted by PHYLACINE.
South_America_13	Atelocynus_microtis	0	1	1	The species has not been observed locally, but the regional list expects the species to occur. However, the present natural list does not. The reason for this inconsistency is that the regional list considers a species 'present' if it is extant somewhere in the region. This is the case here.
South_America_13	Cabassous_centralis	0	0	1	The species was not predicted by PHYLACINE because it was observed outside the predicted IUCN ranges. The known range is closeby. It was predicted by the regional species list because it occurs in the 'region'. We treat it as if it was predicted by PHYLACINE and IUCN.
South_America_13	Dasyprocta_fuliginosa	0	1	1	PHYLACINE predicts the species is absent. The IUCN range does not overlap with the park but it suggest the species is present in the region. The species is observed locally and there is no possible taxonomic confusion. We assume the species was predicted by PHYLACINE.
South_America_13	Eira_barbara	0	1	1	The species was not predicted by PHYLACINE because it was observed outside the predicted IUCN ranges. The known range is closeby. It was predicted by the regional species list because it occurs in the 'region'. There is no possible taxonomic confusion. We treat it as if it was predicted by PHYLACINE and IUCN.
South_America_13	Leopardus_wiedii	0	1	1	The species was not predicted by PHYLACINE because it was observed outside the predicted IUCN ranges. The known range is closeby. It was predicted by the regional species list because it occurs in the 'region'. We consider confusion with other species unlikely. We treat it as if it was predicted by PHYLACINE and IUCN.
South_America_13	Procyon_cancrivorus	0	1	1	PHYLACINE predicts the species is absent. The IUCN range does not overlap with the park but it suggest the species is present in the region. The species is observed locally and there is no possible taxonomic confusion. We assume the species was predicted by PHYLACINE.
South_America_16	Galictis_vittata	0	1	1	The species was not predicted by PHYLACINE because it was observed outside the predicted IUCN ranges. The known range is closeby. It was predicted by the regional species list because it occurs in the 'region'. We consider confusion with other species unlikely. We treat it as if it was predicted by PHYLACINE and IUCN.
South_America_16	Herpailurus_yagouaroundi	0	1	1	The species was not predicted by PHYLACINE because it was observed outside the predicted IUCN ranges. The known range is closeby. It was predicted by the regional species list because it occurs in the 'region'. We consider confusion with other species unlikely. We treat it as if it was predicted by PHYLACINE and IUCN.
South_America_16	Myrmecophaga_tridactyla	0	1	1	The species was not predicted by PHYLACINE because it was observed outside the predicted IUCN ranges. The known range is closeby. It was predicted by the regional species list because it occurs in the 'region'. We consider confusion with other species unlikely. We treat it as if it was predicted by PHYLACINE and IUCN.
South_America_16	Procyon_cancrivorus	0	1	1	PHYLACINE predicts the species is absent. The IUCN range does not overlap with the park but it suggest the species is present in the region. The species is observed locally and there is no possible taxonomic confusion. We assume the species was predicted by PHYLACINE.
South_America_19	Eira_barbara	0	1	1	The species was not predicted by PHYLACINE because it was observed outside the predicted IUCN ranges. The known range is closeby. It was predicted by the regional species list because it occurs in the 'region'. There is no possible taxonomic confusion. We treat it as if it was predicted by PHYLACINE and IUCN.
South_America_19	Leopardus_tigrinus	0	1	1	The species was not predicted by PHYLACINE because it was observed outside the predicted IUCN ranges. The known range is closeby. It was predicted by the regional species list because it occurs in the 'region'. We consider confusion with Leopardus_pardalis (Ocelot) or Leopardus_wiedii (Margay) unlikely. The only species it could be confused with is Leopardus_gutullus, but this species does not oc…
South_America_2	Canis_latrans	0	1	1	PHYLACINE v1.2 assumes present-natural range is smaller then current range
South_America_20	Blastocerus_dichotomus	0	1	1	The species was not predicted by PHYLACINE because it was observed outside the predicted IUCN ranges. The known range is closeby. It was predicted by the regional species list because it occurs in the 'region'. There is no possible taxonomic confusion. We treat it as if it was predicted by PHYLACINE and IUCN.
South_America_20	Dasypus_kappleri	0	1	1	The species was not predicted by PHYLACINE because it was observed outside the predicted IUCN ranges. The known range is closeby. It was predicted by the regional species list because it occurs in the 'region'. We consider confusion with other species unlikely due to the size. We treat it as if it was predicted by PHYLACINE and IUCN.
South_America_20	Dasypus_novemcinctus	0	1	1	The species was not predicted by PHYLACINE because it was observed outside the predicted IUCN ranges. The known range is closeby. It was predicted by the regional species list because it occurs in the 'region'. We acknowledge taxonomic confusion could be an issue, but the occurrence is plausible and we have no reason to doubt the observation. We treat it as if it was predicted by PHYLACINE and IU…
South_America_23	Dasypus_septemcinctus	0	1	1	The species was not predicted by PHYLACINE because it was observed outside the predicted IUCN ranges. The known range is relatively close by (a few 10-100 km away). It was predicted by the regional species list because it occurs in the 'region'. We acknowledge taxonomic confusion could be an issue, but the occurrence is plausible and we have no reason to doubt the observation. We treat it as if i…
South_America_23	Euphractus_sexcinctus	0	1	1	The species was not predicted by PHYLACINE because it was observed outside the predicted IUCN ranges. The known range is closeby. It was predicted by the regional species list because it occurs in the 'region'. We consider confusion with other species unlikely. We treat it as if it was predicted by PHYLACINE and IUCN.
South_America_23	Lycalopex_culpaeus	0	1	1	The species was not predicted by PHYLACINE because it was observed outside the predicted IUCN ranges. The known range is closeby. It was predicted by the regional species list because it occurs in the 'region'. We consider confusion with other species unlikely. We treat it as if it was predicted by PHYLACINE and IUCN.
South_America_23	Tremarctos_ornatus	0	1	1	The species was not predicted by PHYLACINE because it was observed outside the predicted IUCN ranges. The known range is closeby. It was predicted by the regional species list because it occurs in the 'region'. There is no possible taxonomic confusion. We treat it as if it was predicted by PHYLACINE and IUCN.
South_America_25	Atelocynus_microtis	0	1	1	The species has not been observed locally, but the regional list expects the species to occur. However, the present natural list does not. The reason for this inconsistency is that the regional list considers a species 'present' if it is extant somewhere in the region. This is the case here.
South_America_27	Eira_barbara	0	1	1	The species was not predicted by PHYLACINE because it was observed outside the predicted IUCN ranges. The known range is closeby. It was predicted by the regional species list because it occurs in the 'region'. There is no possible taxonomic confusion. We treat it as if it was predicted by PHYLACINE and IUCN.
South_America_27	Herpailurus_yagouaroundi	0	1	1	The species was not predicted by PHYLACINE because it was observed outside the predicted IUCN ranges. The known range is closeby. It was predicted by the regional species list because it occurs in the 'region'. We consider confusion with other species unlikely. We treat it as if it was predicted by PHYLACINE and IUCN.
South_America_27	Leopardus_tigrinus	0	1	1	The species was not predicted by PHYLACINE because it was observed outside the predicted IUCN ranges. The known range is closeby. It was predicted by the regional species list because it occurs in the 'region'. We consider confusion with Leopardus_pardalis (Ocelot) or Leopardus_wiedii (Margay) unlikely. The only species it could be confused with is Leopardus_gutullus, but this species does not oc…
South_America_27	Pecari_tajacu	0	1	1	The species was not predicted by PHYLACINE because it was observed outside the predicted IUCN ranges. The known range is closeby. It was predicted by the regional species list because it occurs in the 'region'. We consider confusion with other species unlikely. We treat it as if it was predicted by PHYLACINE and IUCN.
South_America_27	Procyon_cancrivorus	0	1	1	PHYLACINE predicts the species is absent. The IUCN range does not overlap with the park but it suggest the species is present in the region. The species is observed locally and there is no possible taxonomic confusion. We assume the species was predicted by PHYLACINE.
South_America_28	Atelocynus_microtis	0	1	1	The species has not been observed locally, but the regional list expects the species to occur. However, the present natural list does not. The reason for this inconsistency is that the regional list considers a species 'present' if it is extant somewhere in the region. This is the case here.
South_America_28	Blastocerus_dichotomus	0	1	1	The species was not predicted by PHYLACINE because it was observed outside the predicted IUCN ranges. The known range is closeby. It was predicted by the regional species list because it occurs in the 'region'. There is no possible taxonomic confusion. We treat it as if it was predicted by PHYLACINE and IUCN.
South_America_28	Dasyprocta_variegata	0	1	1	PHYLACINE predicts the species is absent. The IUCN range suggests the species is present in the region. The species is observed locally and there little room for taxonomic confusion (no other Dasyprocta have been observed). The range of the species is very close to the parks location. We assume the species was predicted by PHYLACINE.
South_America_28	Dasypus_kappleri	0	1	1	The species was not predicted by PHYLACINE because it was observed outside the predicted IUCN ranges. The known range is closeby. It was predicted by the regional species list because it occurs in the 'region'. We consider confusion with other species unlikely due to the size. We treat it as if it was predicted by PHYLACINE and IUCN.
South_America_28	Leopardus_tigrinus	0	1	1	The species was not predicted by PHYLACINE because it was observed outside the predicted IUCN ranges. The known range is closeby. It was predicted by the regional species list because it occurs in the 'region'. We consider confusion with Leopardus_pardalis (Ocelot) or Leopardus_wiedii (Margay) unlikely. The only species it could be confused with is Leopardus_gutullus, but this species does not oc…
South_America_28	Mazama_nemorivaga	0	1	1	The species was not predicted by PHYLACINE because it was observed outside the predicted IUCN ranges. The known range is relatively close by (a few 10-100 km away). It was predicted by the regional species list because it occurs in the 'region'. We acknowledge taxonomic confusion could be an issue, but the occurrence is plausible and we have no reason to doubt the observation. We treat it as if i…
South_America_34	Atelocynus_microtis	0	1	1	The species has not been observed locally, but the regional list expects the species to occur. However, the present natural list does not. The reason for this inconsistency is that the regional list considers a species 'present' if it is extant somewhere in the region. This is the case here.
South_America_34	Dasyprocta_variegata	0	1	1	PHYLACINE predicts the species is absent. The IUCN range suggests the species is present in the region. The species is observed locally and there little room for taxonomic confusion (no other Dasyprocta have been observed). The range of the species is very close to the parks location. We assume the species was predicted by PHYLACINE.
South_America_34	Mazama_nemorivaga	0	1	1	The species was not predicted by PHYLACINE because it was observed outside the predicted IUCN ranges. The known range is relatively close by (a few 10-100 km away). It was predicted by the regional species list because it occurs in the 'region'. We acknowledge taxonomic confusion could be an issue, but the occurrence is plausible and we have no reason to doubt the observation. We treat it as if i…
South_America_35	Atelocynus_microtis	0	1	1	The species has not been observed locally, but the regional list expects the species to occur. However, the present natural list does not. The reason for this inconsistency is that the regional list considers a species 'present' if it is extant somewhere in the region. This is the case here.
South_America_35	Dasyprocta_variegata	0	1	1	PHYLACINE predicts the species is absent. The IUCN range suggests the species is present in the region. The species is observed locally and there little room for taxonomic confusion (no other Dasyprocta have been observed). The range of the species is very close to the parks location. We assume the species was predicted by PHYLACINE.
South_America_4	Procyon_cancrivorus	0	1	1	PHYLACINE predicts the species is absent. The IUCN range does not overlap with the park but it suggest the species is present in the region. The species is observed locally and there is no possible taxonomic confusion. We assume the species was predicted by PHYLACINE.
South_America_42	Dasyprocta_fuliginosa	0	1	1	PHYLACINE predicts the species is absent. The IUCN range does not overlap with the park but it suggest the species is present in the region. The species is observed locally and there is no possible taxonomic confusion. We assume the species was predicted by PHYLACINE.
South_America_45	Dasyprocta_fuliginosa	0	1	1	PHYLACINE predicts the species is absent. The IUCN range does not overlap with the park but it suggest the species is present in the region. The species is observed locally and there is no possible taxonomic confusion. We assume the species was predicted by PHYLACINE.
South_America_46	Dasyprocta_fuliginosa	0	1	1	PHYLACINE predicts the species is absent. The IUCN range does not overlap with the park but it suggest the species is present in the region. The species is observed locally and there is no possible taxonomic confusion. We assume the species was predicted by PHYLACINE.
South_America_55	Cerdocyon_thous	0	1	1	The species was not predicted by PHYLACINE but was observed at the site. It is unlikely to be a taxonomic issue, as there is not other species it could have been confused with. We change the data as if the species was predicted as normal.
South_America_6	Procyon_cancrivorus	0	1	1	PHYLACINE predicts the species is absent. The IUCN range does not overlap with the park but it suggest the species is present in the region. The species is observed locally and there is no possible taxonomic confusion. We assume the species was predicted by PHYLACINE.
South_America_61	Cerdocyon_thous	0	1	1	The species was not predicted by PHYLACINE but was observed at the site. It is unlikely to be a taxonomic issue, as there is not other species it could have been confused with. We change the data as if the species was predicted as normal.
South_America_7	Procyon_cancrivorus	0	1	1	PHYLACINE predicts the species is absent. The IUCN range does not overlap with the park but it suggest the species is present in the region. The species is observed locally and there is no possible taxonomic confusion. We assume the species was predicted by PHYLACINE.
South_America_92	Atelocynus_microtis	0	1	1	The species has not been observed locally, but the regional list expects the species to occur. However, the present natural list does not. The reason for this inconsistency is that the regional list considers a species 'present' if it is extant somewhere in the region. This is the case here.
South_America_98	Atelocynus_microtis	0	1	1	The species has not been observed locally, but the regional list expects the species to occur. However, the present natural list does not. The reason for this inconsistency is that the regional list considers a species 'present' if it is extant somewhere in the region. This is the case here.
South_America_98	Cerdocyon_thous	0	1	1	The species was not predicted by PHYLACINE but was observed at the site. It is unlikely to be a taxonomic issue, as there is not other species it could have been confused with. We change the data as if the species was predicted as normal.
Africa_122	Loxodonta_africana	1	0	1	Since PHYLACINE was created IUCN has split Loxodonta africana into L. africana and L. cyclotis. Therefore, the L.africana IUCN range no longer includes Nouabalé-Ndoki National Park. We follow PHYLACINE taxonomy and change the species status to regionally present.
Africa_124	Loxodonta_africana	1	0	1	Since PHYLACINE was created IUCN has split Loxodonta africana into L. africana and L. cyclotis. Therefore, the L.africana IUCN range no longer includes Nouabalé-Ndoki National Park. We follow PHYLACINE taxonomy and change the species status to regionally present.
Africa_126	Caracal_aurata	1	0	1	PHYLACINE predicts the species should be present, and it was observed at the site, but the IUCN ranges do not cover Tanzania. As a result, it is classified as not present regionally. We assume the species was predicted by the IUCN ranges.
Africa_128	Cricetomys_gambianus	1	0	1	Since PHYLACINE was created IUCN has split Cricetomys gambianus into two species. The species now called Cricetomys gambianus (the Northern Giant Poched Rat) occurs in Western Africa and north of our study sites. The species in our dataset is now considered Cricetomys ansorgei, ocurring in Central and Eastern Africa. We follow PHYLACINE taxonomy and change the species status to regionally present…
Asia_129	Prionailurus_bengalensis	1	0	1	Since PHYLACINE was created IUCN has split Prionailurus bengalensis in two species: Prionailurus_bengalensis and Prionailurus javanensis. PHYLACINE is based on an older version of the IUCN taxonomy where both species are still one. According to the new taxonomy, the species in our data should be called Prionailurus javanensis. Therefore, IUCN 2022 for Prionailurus bengalensis does not overlap wit…
Asia_131	Prionailurus_bengalensis	1	0	1	Since PHYLACINE was created IUCN has split Prionailurus bengalensis in two species: Prionailurus_bengalensis and Prionailurus javanensis. PHYLACINE is based on an older version of the IUCN taxonomy where both species are still one. According to the new taxonomy, the species in our data should be called Prionailurus javanensis. Therefore, IUCN 2022 for Prionailurus bengalensis does not overlap wit…
Asia_134	Prionailurus_bengalensis	1	0	1	Since PHYLACINE was created IUCN has split Prionailurus bengalensis in two species: Prionailurus_bengalensis and Prionailurus javanensis. PHYLACINE is based on an older version of the IUCN taxonomy where both species are still one. According to the new taxonomy, the species in our data should be called Prionailurus javanensis. Therefore, IUCN 2022 for Prionailurus bengalensis does not overlap wit…
Asia_135	Rusa_unicolor	1	0	1	This species has incorrectly been removed from Singarore in the IUCN ranges. We assume it was expected present.
Asia_135	Sus_scrofa	1	0	1	This species has incorrectly been removed from Singarore in the IUCN ranges. We assume it was expected present.
Asia_136	Capricornis_milneedwardsii	1	0	1	Since PHYLACINE was created IUCN has synonymised Capricornis milneedwardsii with Prionailurus bengalensis. Capricornis milneedwardsii no longer occurs in the range dataset, so it does not show up as present at the regional scale. We follow PHYLACINE taxonomy and change the species status to regionally present.
Asia_137	Prionailurus_bengalensis	1	0	1	Since PHYLACINE was created IUCN has split Prionailurus bengalensis in two species: Prionailurus_bengalensis and Prionailurus javanensis. PHYLACINE is based on an older version of the IUCN taxonomy where both species are still one. According to the new taxonomy, the species in our data should be called Prionailurus javanensis. Therefore, IUCN 2022 for Prionailurus bengalensis does not overlap wit…
Asia_138	Prionailurus_bengalensis	1	0	1	Since PHYLACINE was created IUCN has split Prionailurus bengalensis in two species: Prionailurus_bengalensis and Prionailurus javanensis. PHYLACINE is based on an older version of the IUCN taxonomy where both species are still one. According to the new taxonomy, the species in our data should be called Prionailurus javanensis. Therefore, IUCN 2022 for Prionailurus bengalensis does not overlap wit…
Asia_137	Sus_bucculentus	0	1	0	This species is considered extinct. However, the IUCN range maps are inconsistent and still provide a range for the species (it records the species as 'probably extant', a deprecated category). We manually remove their presence to reflect their extinct status.
