## Supplementary material for "Predictors of extinction risk in large tropical forest mammals: from global to local": SI_Data_6_site_info.csv

Polygon.ID	Forest.Cover.5km.2000	Forest.Cover.10km.2000	Forest.Cover.20km.2000	Forest.Cover.5km.2012	Forest.Cover.10km.2012	Forest.Cover.20km.2012	WDPA.Coverage.Perc	Population.Density.2010.Median.5km	Population.Density.2010.Median.10km	Population.Density.2010.Median.20km	Population.Density.2010.Median.5km.log	Population.Density.2010.Median.10km.log	Population.Density.2010.Median.20km.log	Human.Footprint.2009.Median.5km	Human.Footprint.2009.Median.10km	Human.Footprint.2009.Median.20km	Human.Footprint.2009.Median.5km.log	Human.Footprint.2009.Median.10km.log	Human.Footprint.2009.Median.20km.log
Africa_114	0.373780001884586	0.389112342259766	0.41318433894038	0.373780001884586	0.389112342259766	0.41318433894038	100	20.0705299377441	20.0705299377441	20.0705299377441	2.99925256698104	2.99925256698104	2.99925256698104	4	4	4	1.38629436136989	1.38629436136989	1.38629436136989
Africa_116	0.996462548953685	0.99577825033576	0.992901680758885	0.996462548953685	0.99577825033576	0.992901680758885	100	2.1511127948761	2.1511127948761	2.1511127948761	0.765985287718769	0.765985287718769	0.765985287718769	1.5	1	1	0.405465108774831	1.00000008224037e-09	1.00000008224037e-09
Africa_117	0.954127887714158	0.960735290859332	0.964549159114847	0.954127887714158	0.960735290859332	0.964549159114847	75	1.59532618522644	1.59532630443573	1.59532630443573	0.467078220799537	0.467078295523619	0.467078295523619	1	1	1	1.00000008224037e-09	1.00000008224037e-09	1.00000008224037e-09
Africa_118	0.977608221371184	0.976095204220797	0.978485864351457	0.977608221371184	0.976095204220797	0.978485864351457	100	5.83114290237427	5.83114290237427	5.83114290237427	1.76321301946403	1.76321301946403	1.76321301946403	3	3	3	1.09861228900144	1.09861228900144	1.09861228900144
Africa_122	0.997181014888437	0.997522370610191	0.996874412418444	0.997181014888437	0.997522370610191	0.996874412418444	100	1.56106424331665	1.56106424331665	1.56106424331665	0.445367796558709	0.445367796558709	0.445367796558709	1	1	1	1.00000008224037e-09	1.00000008224037e-09	1.00000008224037e-09
Africa_123	0.30930448006555	0.243933020402791	0.160730017802817	0.30930448006555	0.243933020402791	0.160730017802817	100	577.07177734375	697.079772949219	543.079162597656	6.35796665624928	6.54689985607686	6.29725509678248	8	9	9	2.07944154180484	2.19722457744733	2.19722457744733
Africa_124	0.998861741203433	0.998748067349401	0.99891536338046	0.998861741203433	0.998748067349401	0.99891536338046	100	3.6788637638092	3.6788637638092	3.6788637638092	1.30260394494208	1.30260394494208	1.30260394494208	1	1	1	1.00000008224037e-09	1.00000008224037e-09	1.00000008224037e-09
Africa_125	0.573599270246226	0.374566139063576	0.171482955363604	0.573599270246226	0.374566139063576	0.171482955363604	95	130.975341796875	182.170700073242	230.038925170898	4.87500907493299	5.20494416000753	5.43824853448156	6	7	8	1.79175946939472	1.94591014919817	2.07944154180484
Africa_126	0.000730198531336579	0.000743202941855943	0.00113227545987112	0.000730198531336579	0.000743202941855943	0.00113227545987112	100	42.6799659729004	45.5815658569336	54.6585521697998	3.75372962919566	3.81950337728479	4.00110569223839	8	8	9	2.07944154180484	2.07944154180484	2.19722457744733
Africa_128	0.360061199991704	0.22251645413404	0.119511750026308	0.360061199991704	0.22251645413404	0.119511750026308	100	65.2531509399414	50.9985733032227	22.4455795288086	4.17827433531949	3.93179765790603	3.11109369189649	4	5	6	1.38629436136989	1.6094379126341	1.79175946939472
Asia_129	0.88213613979698	0.82675775642576	0.804576558342862	0.88213613979698	0.82675775642576	0.804576558342862	92.8571428571429	155.5048828125	155.5048828125	155.5048828125	5.0466771318562	5.0466771318562	5.0466771318562	5	5	6	1.6094379126341	1.6094379126341	1.79175946939472
Asia_131	0.82795995987633	0.818226702960642	0.801258407977996	0.82795995987633	0.818226702960642	0.801258407977996	44.4444444444444	40.1804008483887	40.1804008483887	40.1804046630859	3.69337933567821	3.69337933567821	3.69337943061746	11	11	9	2.39789527288928	2.39789527288928	2.19722457744733
Asia_132	0.543287086299049	0.551094688748269	0.575797872766873	0.543287086299049	0.551094688748269	0.575797872766873	26.3157894736842	46.5163421630859	47.0978164672852	34.8899021148682	3.83980369524014	3.85222664046335	3.55219744968796	11	13	12	2.39789527288928	2.56494935753846	2.48490664987133
Asia_134	0.896922062180462	0.836448838446445	0.790974933313529	0.896922062180462	0.836448838446445	0.790974933313529	88.5714285714286	85.4085159301758	85.4085159301758	85.4085159301758	4.44744581398665	4.44744581398665	4.44744581398665	5	8	13	1.6094379126341	2.07944154180484	2.56494935753846
Asia_135	0.185059293417626	0.19854349240997	0.303377981537218	0.185059293417626	0.19854349240997	0.303377981537218	14.2857142857143	3516.86743164062	1752.70324707031	904.537292480469	8.1653259381729	7.46891458768842	6.80742353392624	38	38	38	3.6375861597527	3.6375861597527	3.6375861597527
Asia_136	0.933566377181244	0.836317399078762	0.769655226304959	0.933566377181244	0.836317399078762	0.769655226304959	100	3.44476342201233	3.44476318359375	5.77251815795898	1.23685522954219	1.2368551603303	1.75310840801185	4	4	4	1.38629436136989	1.38629436136989	1.38629436136989
Asia_137	0.86327799016061	0.823816858824035	0.778194365718209	0.86327799016061	0.823816858824035	0.778194365718209	100	85.4085159301758	85.4085159301758	85.4085235595703	4.44744581398665	4.44744581398665	4.44744590331491	11	12	19	2.39789527288928	2.48490664987133	2.94443897921907
Asia_138	0.751894270975285	0.600012530561977	0.503383454289435	0.751894270975285	0.600012530561977	0.503383454289435	71.4285714285714	6.8678092956543	6.86780977249146	6.86780977249146	1.92684517570946	1.92684524514021	1.92684524514021	8	9	10	2.07944154180484	2.19722457744733	2.30258509309405
South_America_1	0.895374623792223	0.69121912350594	0.540153282044659	0.895374623792223	0.69121912350594	0.540153282044659	0	27.39621925354	27.3962173461914	27.3962173461914	3.31040502046249	3.31040495084162	3.31040495084162	5	5	5	1.6094379126341	1.6094379126341	1.6094379126341
South_America_111	0.92776806079374	0.90886107897049	0.873702883538528	0.92776806079374	0.90886107897049	0.873702883538528	100	0.225639760494232	0.225639760494232	0.225639760494232	-1.48881552712992	-1.48881552712992	-1.48881552712992	1	1	1	1.00000008224037e-09	1.00000008224037e-09	1.00000008224037e-09
South_America_113	0.742815041813665	0.634134640946117	0.617042874048029	0.742815041813665	0.634134640946117	0.617042874048029	100	0.350076615810394	0.350076586008072	0.275709092617035	-1.04960324328236	-1.04960332841322	-1.28840897775664	1	1	1	1.00000008224037e-09	1.00000008224037e-09	1.00000008224037e-09
South_America_13	0.97297224696085	0.937379164888546	0.887931164080354	0.97297224696085	0.937379164888546	0.887931164080354	100	3.35445165634155	3.35445165634155	3.35445165634155	1.21028831663109	1.21028831663109	1.21028831663109	1	1	1	1.00000008224037e-09	1.00000008224037e-09	1.00000008224037e-09
South_America_16	0.490538342933652	0.431311802506412	0.406400089997466	0.490538342933652	0.431311802506412	0.406400089997466	48.1707317073171	9.31815719604492	12.672173500061	13.3796911239624	2.23196488350825	2.53940852666561	2.59373796960271	6	6	6	1.79175946939472	1.79175946939472	1.79175946939472
South_America_17	0.992986765734616	0.984629629089313	0.964070831479951	0.992986765734616	0.984629629089313	0.964070831479951	78.740157480315	5.17148017883301	5.17148017883301	5.17147970199585	1.64315894925234	1.64315894925234	1.64315885704717	3	3	3	1.09861228900144	1.09861228900144	1.09861228900144
South_America_18	0.983826956316914	0.986305115662909	0.989250323433927	0.983826956316914	0.986305115662909	0.989250323433927	100	0.374513119459152	0.165641218423843	0.153577998280525	-0.982128442034682	-1.79793115843955	-1.87354670237826	0	0	0	-20.7232658369464	-20.7232658369464	-20.7232658369464
South_America_19	0.475149486277189	0.457112992042999	0.46897254906016	0.475149486277189	0.457112992042999	0.46897254906016	100	2.56006503105164	2.56006503105164	2.56006503105164	0.940032661313987	0.940032661313987	0.940032661313987	4	3	2	1.38629436136989	1.09861228900144	0.693147181059945
South_America_2	0.855800989807303	0.7452437948861	0.62769908448406	0.855800989807303	0.7452437948861	0.62769908448406	88.3333333333333	53.2708053588867	53.2708053588867	54.4335708618164	3.97538843926566	3.97538843926566	3.99698107497576	12	14	16	2.48490664987133	2.63905732968669	2.77258872230228
South_America_20	0.960276487408391	0.970239148439407	0.951669941735404	0.960276487408391	0.970239148439407	0.951669941735404	93.75	3.26534342765808	3.26534366607666	3.26534342765808	1.18336494208447	1.18336501509933	1.18336494208447	2	2	2	0.693147181059945	0.693147181059945	0.693147181059945
South_America_21	0.927701351433514	0.910756315625099	0.86345155852006	0.927701351433514	0.910756315625099	0.86345155852006	100	0.469999969005585	0.469999969005585	0.469999998807907	-0.75502264809594	-0.75502264809594	-0.755022584686741	1	1	1	1.00000008224037e-09	1.00000008224037e-09	1.00000008224037e-09
South_America_22	0.96706656147254	0.974600101437881	0.978271614647602	0.96706656147254	0.974600101437881	0.978271614647602	96	0.229678854346275	0.229678854346275	0.229678854346275	-1.4710732268709	-1.4710732268709	-1.4710732268709	0	0	0	-20.7232658369464	-20.7232658369464	-20.7232658369464
South_America_23	0.741783771398042	0.790011342312866	0.856253977193847	0.741783771398042	0.790011342312866	0.856253977193847	91.869918699187	0.307266414165497	0.813930094242096	2.04189133644104	-1.18004010587525	-0.205880794748294	0.713876504536678	1	1	1	1.00000008224037e-09	1.00000008224037e-09	1.00000008224037e-09
South_America_25	0.82494199357711	0.86837622433335	0.841853058441228	0.82494199357711	0.86837622433335	0.841853058441228	100	1.34621870517731	1.34621870517731	1.34621870517731	0.297299704038943	0.297299704038943	0.297299704038943	1	1	1	1.00000008224037e-09	1.00000008224037e-09	1.00000008224037e-09
South_America_26	0.122097588284644	0.0987412089712871	0.107190454274367	0.122097588284644	0.0987412089712871	0.107190454274367	24.8322147651007	1.34287714958191	1.34287703037262	1.34287703037262	0.294814439479157	0.294814350707601	0.294814350707601	1	1	1	1.00000008224037e-09	1.00000008224037e-09	1.00000008224037e-09
South_America_27	0.757865383179613	0.753144606962316	0.733321329615603	0.757865383179613	0.753144606962316	0.733321329615603	81.4285714285714	1.34621870517731	1.34621870517731	1.34621870517731	0.297299704038943	0.297299704038943	0.297299704038943	1	1	1	1.00000008224037e-09	1.00000008224037e-09	1.00000008224037e-09
South_America_28	0.952068296566012	0.961119234540483	0.953864923547339	0.952068296566012	0.961119234540483	0.953864923547339	99.6932515337423	1.3462188243866	1.3462188243866	1.3462188243866	0.297299792590145	0.297299792590145	0.297299792590145	1	1	1	1.00000008224037e-09	1.00000008224037e-09	1.00000008224037e-09
South_America_3	0.87763949266317	0.810352577133894	0.670206879473524	0.87763949266317	0.810352577133894	0.670206879473524	100	19.8747730255127	42.0995941162109	42.0995979309082	2.98945124042551	3.74003809972051	3.74003819033176	8	10	12	2.07944154180484	2.30258509309405	2.48490664987133
South_America_34	0.100180848611201	0.101765824584199	0.139357332458284	0.100180848611201	0.101765824584199	0.139357332458284	100	0.796403229236603	0.796403229236603	1.04371428489685	-0.227649650752352	-0.227649650752352	0.042785779492696	6	5	4	1.79175946939472	1.6094379126341	1.38629436136989
South_America_35	0.599032661554158	0.579146519642359	0.595824466174399	0.599032661554158	0.579146519642359	0.595824466174399	0	0.229678854346275	0.229678854346275	0.229678854346275	-1.4710732268709	-1.4710732268709	-1.4710732268709	1	1	1	1.00000008224037e-09	1.00000008224037e-09	1.00000008224037e-09
South_America_36	0.917719835877648	0.899389806759233	0.901503140459194	0.917719835877648	0.899389806759233	0.901503140459194	100	0.754682779312134	0.754682779312134	1.03450357913971	-0.281457776551413	-0.281457776551413	0.0339216789415125	1	1	1	1.00000008224037e-09	1.00000008224037e-09	1.00000008224037e-09
South_America_37	0.86577335248763	0.885924201099594	0.923061923087663	0.86577335248763	0.885924201099594	0.923061923087663	66.6666666666667	0.362345904111862	0.362345904111862	0.362345904111862	-1.01515598441008	-1.01515598441008	-1.01515598441008	1	1	1	1.00000008224037e-09	1.00000008224037e-09	1.00000008224037e-09
South_America_38	0.990470329072696	0.988730454345301	0.985935708778989	0.990470329072696	0.988730454345301	0.985935708778989	100	0.393190026283264	0.393190026283264	0.393190026283264	-0.933462253992968	-0.933462253992968	-0.933462253992968	1	1	1	1.00000008224037e-09	1.00000008224037e-09	1.00000008224037e-09
South_America_39	0.991329893043026	0.994420267709298	0.99549263536079	0.991329893043026	0.994420267709298	0.99549263536079	100	0.387122839689255	0.387122839689255	0.387122839689255	-0.949013218517036	-0.949013218517036	-0.949013218517036	0	0	0	-20.7232658369464	-20.7232658369464	-20.7232658369464
South_America_4	0.934610087088756	0.888221977901426	0.806337793130965	0.934610087088756	0.888221977901426	0.806337793130965	100	13.1129674911499	13.1129684448242	19.5731525421143	2.57360162549107	2.57360169821864	2.97415885903798	4	5	5	1.38629436136989	1.6094379126341	1.6094379126341
South_America_42	0.997639189013132	0.998388925683322	0.996626236310087	0.997639189013132	0.998388925683322	0.996626236310087	100	0.00114856683649123	0	0	-6.76923947228448	-20.7232658369464	-20.7232658369464	0	0	0	-20.7232658369464	-20.7232658369464	-20.7232658369464
South_America_44	0.862319006521188	0.773190187156718	0.699452648856715	0.862319006521188	0.773190187156718	0.699452648856715	8.33333333333333	0.162474766373634	0.0925821140408516	0.168113932013512	-1.81723256696989	-2.37965929809178	-1.78311335673459	2	2	2	0.693147181059945	0.693147181059945	0.693147181059945
South_America_45	0.991948112052438	0.994167613858209	0.989614030396993	0.991948112052438	0.994167613858209	0.989614030396993	100	0.058761540800333	0.00239591370336711	0	-2.83426768907698	-6.03399019895898	-20.7232658369464	1	0	0	1.00000008224037e-09	-20.7232658369464	-20.7232658369464
South_America_46	0.989823687140795	0.987194063411558	0.985993174858817	0.989823687140795	0.987194063411558	0.985993174858817	0	0.0828782990574837	0.0699091255664825	0.0537182576954365	-2.49038201157075	-2.66055907222128	-2.92400232230822	0	0	0	-20.7232658369464	-20.7232658369464	-20.7232658369464
South_America_48	0.968221552518075	0.976805046714849	0.975450493575233	0.968221552518075	0.976805046714849	0.975450493575233	82.0512820512821	0.0839400440454483	0.0642520077526569	0.0742149949073792	-2.47765248443819	-2.74494229106274	-2.60078904805088	0	0	0	-20.7232658369464	-20.7232658369464	-20.7232658369464
South_America_52	0.87470032566181	0.896797529250677	0.933818192606338	0.87470032566181	0.896797529250677	0.933818192606338	100	0.34791699051857	0.34791699051857	0.347527027130127	-1.05579135777955	-1.05579135777955	-1.05691283821017	0	0	0	-20.7232658369464	-20.7232658369464	-20.7232658369464
South_America_53	0.989618317363413	0.976392259589023	0.9632505265496	0.989618317363413	0.976392259589023	0.9632505265496	0	0.191422387957573	0.191422387957573	0.229957893490791	-1.65327283210433	-1.65327283210433	-1.46985905424917	7	7	7	1.94591014919817	1.94591014919817	1.94591014919817
South_America_54	0.984172014669944	0.983170761440882	0.975433694527756	0.984172014669944	0.983170761440882	0.975433694527756	25	0.067633330821991	0.53623104095459	0.536231100559235	-2.6936543431646	-0.623190162363276	-0.6231900512085	2	2	2	0.693147181059945	0.693147181059945	0.693147181059945
South_America_55	0.49272176792964	0.475346955194668	0.520510242982378	0.49272176792964	0.475346955194668	0.520510242982378	0	0.126839369535446	0.126839369535446	0.126839369535446	-2.06483379199029	-2.06483379199029	-2.06483379199029	0	0	0	-20.7232658369464	-20.7232658369464	-20.7232658369464
South_America_6	0.977084547432009	0.970928172507416	0.938114745608643	0.977084547432009	0.970928172507416	0.938114745608643	95.2380952380952	2.83668804168701	2.83668804168701	6.91956186294556	1.04263718950112	1.04263718950112	1.9343524531664	2	3	3	0.693147181059945	1.09861228900144	1.09861228900144
South_America_61	0.826600792992899	0.770467560749891	0.762759865503091	0.826600792992899	0.770467560749891	0.762759865503091	0	0.0494263060390949	0.0267726518213749	0.0820090547204018	-3.00727246537689	-3.62037432955819	-2.50092560220079	1	0	0	1.00000008224037e-09	-20.7232658369464	-20.7232658369464
South_America_67	0.877854275660507	0.932708485602356	0.897809002069109	0.877854275660507	0.932708485602356	0.897809002069109	100	0.389113038778305	0.389113038778305	0.389113068580627	-0.943885386887257	-0.943885386887257	-0.943885310296863	0	0	0	-20.7232658369464	-20.7232658369464	-20.7232658369464
South_America_68	0.992525531211792	0.994560201311431	0.996592670415537	0.992525531211792	0.994560201311431	0.996592670415537	100	0.034602228552103	0.034602228552103	0.034602228552103	-3.36383716107244	-3.36383716107244	-3.36383716107244	0	0	0	-20.7232658369464	-20.7232658369464	-20.7232658369464
South_America_69	0.208469046991149	0.201756786860233	0.185511620550178	0.208469046991149	0.201756786860233	0.185511620550178	0.78125	0.619122326374054	0.551749169826508	0.547949373722076	-0.479452404862291	-0.594661736652932	-0.601572378195613	8	8	7	2.07944154180484	2.07944154180484	1.94591014919817
South_America_7	0.975091383190154	0.967798283092937	0.942073229809586	0.975091383190154	0.967798283092937	0.942073229809586	5	4.49692368507385	4.36893463134766	4.36893463134766	1.50339353768101	1.4745191881608	1.4745191881608	3	2	3	1.09861228900144	0.693147181059945	1.09861228900144
South_America_87	0.996672390629313	0.998413167196389	0.999480530112097	0.996672390629313	0.998413167196389	0.999480530112097	0	1.37535619735718	1.37535619735718	1.37535619735718	0.318712750920684	0.318712750920684	0.318712750920684	0	1	1	-20.7232658369464	1.00000008224037e-09	1.00000008224037e-09
South_America_9	0.988656317498784	0.992401138025446	0.991074723177639	0.988656317498784	0.992401138025446	0.991074723177639	100	1.29045486450195	1.29045474529266	1.29045474529266	0.254994765137909	0.254994672760176	0.254994672760176	3	2	2	1.09861228900144	0.693147181059945	0.693147181059945
South_America_92	0.99347636432339	0.993838137015336	0.988271131956213	0.99347636432339	0.993838137015336	0.988271131956213	100	0.364651948213577	0.364651948213577	0.364651948213577	-1.00881194412925	-1.00881194412925	-1.00881194412925	2	2	2	0.693147181059945	0.693147181059945	0.693147181059945
South_America_94	0.973631598747886	0.907537183526456	0.922625433932345	0.973631598747886	0.907537183526456	0.922625433932345	100	0.733525395393372	0.733525395393372	0.733525395393372	-0.309893058421971	-0.309893058421971	-0.309893058421971	0	0	0	-20.7232658369464	-20.7232658369464	-20.7232658369464
South_America_95	0.771859193861849	0.803577856598207	0.849755356307049	0.771859193861849	0.803577856598207	0.849755356307049	83.3333333333333	3.61077094078064	3.61077070236206	3.61077070236206	1.28392130682464	1.28392124079481	1.28392124079481	6	5	4	1.79175946939472	1.6094379126341	1.38629436136989
South_America_98	0.435435731120885	0.45331203804264	0.451744277499422	0.435435731120885	0.45331203804264	0.451744277499422	0	1.87927162647247	1.87927150726318	1.65333068370819	0.630884269575121	0.630884206141346	0.50279185007643	4	3	3	1.38629436136989	1.09861228900144	1.09861228900144
